# In their sister’s footsteps: Taxonomic divergence obscures substantial functional overlap among the metabolically diverse symbiotic gut communities of adult and larval turtle ants

**DOI:** 10.1101/2021.09.08.459499

**Authors:** Benoît Béchade, Yi Hu, Jon G. Sanders, Christian S. Cabuslay, Piotr Łukasik, Bethany R. Williams, Valerie J. Fiers, Richard Lu, John T. Wertz, Jacob A. Russell

## Abstract

Gut bacterial symbionts can support animal nutrition by facilitating digestion and providing valuable metabolites. While the composition of gut symbiont communities shifts with host development in holometabolous insects, changes in symbiotic roles between immature and adult stages are not well documented, especially in ants. Here, we explored the metabolic capabilities of microbiomes sampled from herbivorous turtle ant (*Cephalotes* sp.) larvae and adult workers through genomic and metagenomic screenings and targeted *in vitro* metabolic assays. We reveal that larval guts harbor bacterial symbionts from the Enterobacteriales, Lactobacillales and Rhizobiales orders, with impressive metabolic capabilities, including catabolism of plant and fungal recalcitrant fibers common in turtle ant diets, and energy-generating fermentation. Additionally, several members of the specialized turtle ant adult gut microbiome, sampled downstream of an anatomical barrier that dams large food particles, show a conserved potential to depolymerize many dietary fibers and other carbohydrates. Symbionts from both life stages have the genomic capacity to recycle nitrogen, synthesize amino acids and B-vitamins, and perform several key aspects of sulfur metabolism. We also document, for the first time in ants, an adult-associated Campylobacterales symbiont with an apparent capacity to anaerobically oxidize sulfide, reduce nitrate, and fix carbon dioxide. With help of their gut symbionts, including several bacteria likely acquired from the environment, turtle ant larvae appear as an important component of turtle ant colony digestion and nutrition. In addition, the conserved nature of the digestive, energy-generating, and nutritive capacities among adult-enriched symbionts suggests that nutritional ecology of turtle ant colonies has long been shaped by specialized, behaviorally-transferred gut bacteria with over 46 million years of residency.
