## Supplementary material for "In their sister’s footsteps: Taxonomic divergence obscures substantial functional overlap among the metabolically diverse symbiotic gut communities of adult and larval turtle ants": S1_Table

### Sheet: Sheet1
S1 Table: Assembly statistics of metagenomic data. Rows in bold indicate metagenomes new to this study.
Ant species	Read number	Total length Mbp	Total >= 1 Kbp scaffold length (Mbp)	Scaffold number	Scaffold number (>=1Kbp)	N50 for scaffold length (bp)	GC% mean	Read coverage mean	IMG project ID	Protein coding gene number	Gene% annotated with COG	Gene% annotated with Pfam	Gene% annotated with KEGG KO	Gene% annotated with CAZy	Colony	Collection locality	Latitude and longitude	Date collected	Collector
C. varians PL005W adults	40804316	184.98	142.43	281884	129829	1074	0.3918	16.6	Gp0095985	315961	17.9	18.57	15.85	NA	PL005	John Pennekamp Coral Reef State Park, mangrove trail, Key Largo, Monroe Co., Florida, USA	25°7' 24.59"N, 80°24' 11.88"W	Jun. 9, 2012	Piotr Lukasik
C. varians PL010W adults	135924092	436.39	340.3	647079	91083	10750	0.4195	41.75	Gp0095983	653410	19.76	20.13	17.4	0.64	PL010	Crocodile Lake Nat'l Wildlife Refuge, Tubby's Creek Bridge on Card Sound Rd., Key Largo, Monroe Co., Florida, USA	25°11' 36.66"N, 80°21' 25.26"W	Jun. 11, 2012	Piotr Lukasik
C. grandinosus	37871910	156.24	60.81	220221	22090	1215	0.3968	10.06	Gp0125967	310593	27.1	26.18	23.02	NA	JS-C-001	Uberlandia, Minas Gerais, Brazil	19°6' 35.99" S, 48°14' 24" W	Jun. 5, 2010	Jon Sanders
C. maculatus	40739970	144.43	42.17	230315	18066	921	0.396	7.52	Gp0125968	305176	23.05	22.3	20.24	NA	JS-C-019	Uberlandia, Minas Gerais, Brazil	19°6' 35.99" S, 48°14' 24" W	Jun. 15, 2010	Jon Sanders
C. minutus	31576424	115.64	37.69	180629	15101	1038	0.3838	8.1	Gp0125969	238187	25.01	24.36	21.78	NA	JS-C-032	Uberlandia, Minas Gerais, Brazil	19°6' 35.99" S, 48°14' 24" W	Jun. 20, 2010	Jon Sanders
C. pusillus	18252188	61.89	24.03	93263	9713	1389	0.4235	6.67	Gp0126572	129314	36.33	34.44	30.81	NA	JS-C-054	Uberlandia, Minas Gerais, Brazil	19°6' 35.99" S, 48°14' 24" W	Jul. 20, 2010	Jon Sanders
C. rohweri	58943942	305.84	271.58	142961	78950	3982	0.4047	22.4	Gp0126573	477660	16.53	16.3	14.73	NA	JS-C-012	Tucson, Arizona, USA	32°12' 0" N, 110°54' 0" W	Jun. 14, 2010	Jon Sanders
C. varians PL005L larvae	34936598	345.04	287.34	270667	44206	11841	0.3878	12.82	Gp0095984	482248	14.06	14.96	12.2	NA	PL005	John Pennekamp Coral Reef State Park, mangrove trail, Key Largo, Monroe Co., Florida, USA	25°7' 24.59"N, 80°24' 11.88"W	Jun. 9, 2012	Piotr Lukasik
C. varians PL010L larvae	11540178	71.93	34.4	86587	8732	2248	0.4115	6.04	Gp0055707	122820	35.76	36.11	29.16	1.48	PL010	Crocodile Lake Nat'l Wildlife Refuge, Tubby's Creek Bridge on Card Sound Rd., Key Largo, Monroe Co., Florida, USA	25°11' 36.66"N, 80°21' 25.26"W	Jun. 11, 2012	Piotr Lukasik
