## Supplementary material for "In their sister’s footsteps: Taxonomic divergence obscures substantial functional overlap among the metabolically diverse symbiotic gut communities of adult and larval turtle ants": S2_Table

### Sheet: Sheet1
S2 Table: Assembly statistics of cultured Isolate Genomes (IGs) and cultivation conditions of cultured bacteria. Rows in bold indicate IGs new to this study.
Genome Name	Total length [bp]	Scaffold number	N50 [bp]	Protein CDS	GC %	IMG Project ID	Ant host	Sequencing technique	Cultivation media and conditions	Colony	Collection locality	Latitude and longitude	Date collected	Collector
Cephaloticoccus primus Cag34	2353466	23	207028	1871	0.6243	Gp0154034	C. rohweri	Illumina Hiseq	These bacteria were cultivated and maintained in tryptic soy agar or tryptic soy broth under an atmosphere of normal air supplemented with 1% carbon dioxide in a CO2- controlled water- jacketed incubator at 25 ℃	NA	Tucson, AZ, USA	32°13' 18.12" N, 110°55' 35.4" W	2010	Scott Powell
Cephaloticoccus capnophilus Cv41	2094663	34	169871	1683	0.5929	Gp0110136	C. varians	Illumina Hiseq		YH106	Crocodile Lake Nat'l Wildlife Refuge, Key Largo, Monroe Co., Florida, USA	25°17.552'N, 80°18.329'W	Oct. 4, 2012	Yi Hu
Rhizobiales sp. JR021-5	1943462	1	1943462	1586	0.5728	Gp0155340	C. varians	PacBio		JR021	Little Hamaca Park, Key West, Florida, USA	24°33.648'N 81°45.8287'W	Oct. 5, 2014	Jacob Russell
Xanthomonadales sp. Cag60	3424135	179	44406	3201	0.5617	Gp0127963	C. rohweri	Illumina Hiseq		NA	Tucson Mountain Park, Tucson, AZ	32.23° N, 111.12° W	2010	Scott Powell
Ventosimonas gracilis Cv58	2623100	221	58779	2612	0.534	Gp0110146	C. varians	Illumina Hiseq		YH106	Crocodile Lake Nat'l Wildlife Refuge, Key Largo, Monroe Co., Florida, USA	25°17.552'N, 80°18.329'W	Oct. 4, 2012	Yi Hu
Ventosimonas sp. Cag26	2729219	92	79155	2684	0.5482	Gp0154031	C. rohweri	Illumina Hiseq		NA	Tucson Mountain Park, Tucson, AZ	32.23° N, 111.12° W	2010	Scott Powell
Burkholderiales sp. Cag20	3101960	121	69296	3051	0.5826	Gp0154021	C. rohweri	Illumina Hiseq		NA	Tucson Mountain Park, Tucson, AZ	32.23° N, 111.12° W	2010	Scott Powell
Burkholderiales sp. Cag25	3191349	112	142682	3073	0.5813	Gp0154030	C. rohweri	Illumina Hiseq		NA	Tucson Mountain Park, Tucson, AZ	32.23° N, 111.12° W	2010	Scott Powell
Burkholderiales sp. Cv44	3159338	601	33742	3318	0.604	Gp0110143	C. varians	Illumina Hiseq		YH106	Crocodile Lake Nat'l Wildlife Refuge, Key Largo, Monroe Co., Florida, USA	25°17.552'N, 80°18.329'W	Oct. 4, 2012	Yi Hu
Burkholderiales sp. Cv33a	2469676	150	48592	2380	0.5891	Gp0110144	C. varians	Illumina Hiseq		YH106	Crocodile Lake Nat'l Wildlife Refuge, Key Largo, Monroe Co., Florida, USA	25°17.552'N, 80°18.329'W	Oct. 4, 2012	Yi Hu
Burkholderiales sp. Cv36	2921795	234	54338	2858	0.5995	Gp0110137	C. varians	Illumina Hiseq		YH106	Crocodile Lake Nat'l Wildlife Refuge, Key Largo, Monroe Co., Florida, USA	25°17.552'N, 80°18.329'W	Oct. 4, 2012	Yi Hu
Burkholderiales sp. Cv52	2935707	203	93689	2820	0.6036	Gp0110145	C. varians	Illumina Hiseq		YH106	Crocodile Lake Nat'l Wildlife Refuge, Key Largo, Monroe Co., Florida, USA	25°17.552'N, 80°18.329'W	Oct. 4, 2012	Yi Hu
Enterococcus sp. JR029-101	2682892	20	283488	3100	0.3769	Gp0224581	C. texanus	PacBio	Cultured on trypticase soy agar supplemented with 5% newborn calf serum	JR029a	Floresville, TX, USA	29°07'47.31"N, 98°09'02.22"W	Jul. 22, 2015	Jacob Russell
Staphylococcus sp. JDR108L-110-1	2983720	2	2938546	3239	0.327	Gp0224584	C. texanus	PacBio	Cultured on trypticase soy agar	JDR108- 110	Sieppman Ranch, Cost, Gonzales, TX, USA	29°27' 58.82"N, 97°34' 2.32"W	Oct. 23, 2016	Jignasha Rana
