## Supplementary material for "In their sister’s footsteps: Taxonomic divergence obscures substantial functional overlap among the metabolically diverse symbiotic gut communities of adult and larval turtle ants": S3_Table

### Sheet: Sheet1
S3 Table: Summary of strain-level binning for gut metagenomes from C. varians workers and larvae in colony PL010. Genes from Cephalotes varians PL010 larval and adult worker gut metagenomes were assigned to Metagenome-Assembled Genomes (MAGs, with the mention “Bin” or “Merg”) as described in [60] using the Anvi’o-CONCOCT pipeline. “PL010-L” corresponds to the larval gut metagenome, and “PL010-W” …
Bin ID	Metagenome	Total length (bp)	Number of contigs	N50	GC%	Read Depth	% completeness	% redundancy	IMG Taxonomy
MergB4	PL010-L	6455420	434	43218	56.9645	10.1313	63.3094	5.7554	Enterobacteriales
MergB2	PL010-L	4598941	358	21876	56.1747	52.3911	66.1871	3.59712	Enterobacteriales
Bin5.8.r1	PL010-L	2425630	215	17896	48.089	9.52093	100	5.7554	Rhizobiales
Bin5.8.r2	PL010-L	1792046	281	7951	48.4898	7.08897	83.4532	2.15827	Rhizobiales
Bin10	PL010-L	1918424	19	150513	57.407	34.8947	99.2806	0	Rhizobiales
Bin3	PL010-L	2547677	367	8294	34.181	6.59401	87.0504	6.47482	Lactobacillales
Bin6	PL010-L	2391167	224	15435	37.7254	7.21429	94.964	1.43885	Lactobacillales
Bin12	PL010-W	2296599	112	29329	56.24	197.79	98.87	4.82	Burkholderiales
Bin5.1	PL010-W	1698366	136	15370	63.64	138.2	89.69	3.42	Burkholderiales
Bin3.1	PL010-W	1649427	143	12790	60.93	150.59	87.79	3.75	Burkholderiales
Bin6.3	PL010-W	2010514	62	45267	49.26	23.18	97.39	3.64	Rhizobiales
Bin13	PL010-W	2164522	101	30246	48.56	19.05	96.12	5	Rhizobiales
Bin6.2	PL010-W	2013369	92	28841	50.56	37.39	95.41	3.46	Rhizobiales
Bin11	PL010-W	2906493	126	31687	54.93	68.79	96.76	5.83	Sphingobacteriales
Bin16	PL010-W	1851657	87	30302	34.69	122.1	96.62	1.81	Flavobacteriales
Bin7.1	PL010-W	2035389	45	72092	60.46	1966.13	96.4	2.72	Opitutales
Bin14	PL010-W	1990584	84	33484	49.76	1505.15	94.58	4.38	Xanthomonadales
Bin17	PL010-W	1490882	63	33424	27.66	14.71	90.69	2.1	Campylobacterales
