## Supplementary material for "In their sister’s footsteps: Taxonomic divergence obscures substantial functional overlap among the metabolically diverse symbiotic gut communities of adult and larval turtle ants": S4_Table

### Sheet: Sheet1
S4 Table: List of 48 key plant and fungal cell wall digestive enzymes gathered from other studies and our previous carbohydrate catabolism screening. The Function IDs were used in IMG/M-ER to screen adult gut metagenomes from 6 Cephalotes species and the larval PL010 Cephalotes varians gut metagenome.
Enzyme activity	Function ID	Name
Arabinogalactan degradation	KO:K01224	arabinogalactan endo-1,4-beta-galactosidase [EC:3.2.1.89] (E3.2.1.89)
Arabinoside degradation	KO:K01209	alpha-N-arabinofuranosidase [EC:3.2.1.55] (E3.2.1.55, abfA)
Arabinoside degradation	KO:K06113	arabinan endo-1,5-alpha-L-arabinosidase [EC:3.2.1.99] (abnA_B)
Arabinoside degradation	EC:3.2.1.185	Non-reducing end beta-L-arabinofuranosidase.
beta-1,3-glucan degradation	EC:3.2.1.6	Endo-1,3(4)-beta-glucanase.
beta-1,3-glucan degradation	EC:3.2.1.58	Glucan 1,3-beta-glucosidase.
beta-1,3-glucan degradation	EC:3.2.1.39	Glucan endo-1,3-beta-D-glucosidase.
Cellulose degradation	EC:3.2.1.91	Cellulose 1,4-beta-cellobiosidase (non-reducing end).
Cellulose degradation	KO:K05349	beta-glucosidase [EC:3.2.1.21] (bglX)
Cellulose degradation	EC:3.2.1.4	Cellulase.
Chitin degradation	EC:3.5.1.41	Chitin deacetylase.
Chitin degradation	KO:K01183	chitinase [EC:3.2.1.14] (E3.2.1.14)
Fructoside degradation	EC:3.2.1.26	Beta-fructofuranosidase.
Fructoside degradation	EC:3.2.1.80	Fructan beta-fructosidase.
Fructoside degradation	EC:3.2.1.65	Levanase.
Fucoside degradation	EC:3.2.1.51	Alpha-L-fucosidase.
Galactoside degradation	EC:3.2.1.22	Alpha-galactosidase.
Galactoside degradation	EC:3.2.1.23	Beta-galactosidase.
Hemicellulose degradation	EC:3.2.1.24	Alpha-mannosidase.
Hemicellulose degradation	EC:3.2.1.25	Beta-mannosidase.
Hemicellulose degradation	KO:K01181	endo-1,4-beta-xylanase [EC:3.2.1.8] (E3.2.1.8, xynA)
Hemicellulose degradation	EC:3.1.1.73	Feruloyl esterase.
Hemicellulose degradation	EC:3.2.1.136	Glucuronoarabinoxylan endo-1,4-beta-xylanase.
Hemicellulose degradation	EC:3.2.1.78	Mannan endo-1,4-beta-mannosidase.
Hemicellulose degradation	KO:K15531	oligosaccharide reducing-end xylanase [EC:3.2.1.156] (rexA)
Hemicellulose degradation	KO:K01198	xylan 1,4-beta-xylosidase [EC:3.2.1.37] (xynB)
Lignin degradation	pfam04261	Dyp-type peroxidase family
Lignin degradation	KO:K05810	laccase domain-containing protein (yfiH)
Lignin degradation	KO:K00433	non-heme chloroperoxidase [EC:1.11.1.10] (cpo)
Pectin degradation	EC:3.2.1.40	Alpha-L-rhamnosidase.
Pectin degradation	EC:3.2.1.67	Galacturan 1,4-alpha-galacturonidase.
Pectin degradation	KO:K01730	oligogalacturonide lyase [EC:4.2.2.6] (ogl)
Pectin degradation	pfam12708	Pectate lyase superfamily protein
Pectin degradation	EC:4.2.2.10	Pectin lyase.
Pectin degradation	KO:K01051	pectinesterase [EC:3.1.1.11] (E3.1.1.11)
Pectin degradation	EC:3.2.1.15	Polygalacturonase.
Pectin degradation	EC:4.2.2.23	Rhamnogalacturonan endolyase.
Pectin degradation	EC:4.2.2.24	Rhamnogalacturonan exolyase.
Pectin degradation	COG4225	Rhamnogalacturonyl hydrolase YesR
Starch degradation	KO:K01176	alpha-amylase [EC:3.2.1.1] (E3.2.1.1, amyA, malS)
Starch degradation	EC:3.2.1.20	Alpha-glucosidase.
Starch degradation	EC:3.2.1.70	Glucan 1,6-alpha-glucosidase.
Starch degradation	KO:K01178	glucoamylase [EC:3.2.1.3] (E3.2.1.3)
Starch degradation	KO:K01234	neopullulanase [EC:3.2.1.135] (E3.2.1.135, nplT)
Starch degradation	EC:3.2.1.10	Oligo-1,6-glucosidase.
Starch degradation	COG1523	Pullulanase/glycogen debranching enzyme
Sucrose degradation	EC:2.4.1.7	Sucrose phosphorylase.
Sucrose degradation	EC:3.2.1.48	Sucrose alpha-glucosidase.
