## Supplementary material for "In their sister’s footsteps: Taxonomic divergence obscures substantial functional overlap among the metabolically diverse symbiotic gut communities of adult and larval turtle ants": S6_Table

### Sheet: Sheet1
S6 Table: Gene counts per KEGG pathway in PL010 Cephalotes varians adult and larval gut metagenomes and statistical comparisons. KEGG pathways are sorted from the most (top) to the least (bottom) enriched in both larval and adult metagenomes. Gene counts per KEGG pathway were normalized by the total count of KO-encoding genes. Corresponding Z-normalized log odds ratios between adult and larval me…
Function ID	Function name	Type of pathway	PL010-L gene count	PL010-L gene proportion	PL010-W gene count	PL010-W gene proportion	z-lor	Original p value	Benjamini-Hochberg critical value
169	Metabolic pathways	Global and overview maps	8990	0.249438	26829	0.23462	2.50063	0.0061987	0.0849738
170	Biosynthesis of secondary metabolites	Global and overview maps	3760	0.104326	12058	0.105447	-0.26285	0.396333	0.686282
172	Biosynthesis of antibiotics	Global and overview maps	2765	0.0767182	9747	0.0852376	-2.21671	0.0133214	0.141379
171	Microbial metabolism in diverse environments	Global and overview maps	2698	0.0748592	8753	0.076545	-0.456967	0.323848	0.64967
181	ABC transporters	Membrane transport	2357	0.0653977	5274	0.0461212	6.28327	1.65763e-10	1.81787e-08
177	Biosynthesis of amino acids	Global and overview maps	1758	0.0487778	5668	0.0495667	-0.261783	0.396745	0.683398
173	Carbon metabolism	Global and overview maps	1459	0.0404817	5386	0.0471006	-2.28089	0.0112774	0.127941
22	Purine metabolism	Nucleotide metabolism	1090	0.0302433	2855	0.024967	2.36987	0.00889715	0.117087
182	Two-component system	Signal transduction	1227	0.0340446	2712	0.0237165	4.62441	1.87834e-06	7.72469e-05
25	Pyrimidine metabolism	Nucleotide metabolism	837	0.0232236	2268	0.0198337	1.71214	0.0434357	0.31066
18	Oxidative phosphorylation	Energy metabolism	599	0.01662	2204	0.019274	-1.40957	0.0793338	0.420981
93	Pyruvate metabolism	Carbohydrate metabolism	659	0.0182847	2012	0.0175949	0.375442	0.353666	0.676489
101	Glyoxylate and dicarboxylate metabolism	Carbohydrate metabolism	451	0.0125135	2039	0.0178311	-2.98038	0.00143947	0.0315724
145	Aminoacyl-tRNA biosynthesis	Translation	526	0.0145945	1853	0.0162045	-0.92725	0.176898	0.576233
29	Glycine, serine and threonine metabolism	Amino acid metabolism	536	0.014872	1841	0.0160996	-0.707443	0.239646	0.657028
187	Ribosome	Translation	610	0.0169252	1676	0.0146566	1.33188	0.0914503	0.436046
1	Glycolysis / Gluconeogenesis	Carbohydrate metabolism	617	0.0171194	1646	0.0143943	1.6073	0.0539947	0.348319
103	Propanoate metabolism	Carbohydrate metabolism	343	0.00951694	1789	0.0156448	-3.68852	0.000112782	0.00371052
111	Carbon fixation pathways in prokaryotes	Energy metabolism	434	0.0120418	1608	0.014062	-1.25368	0.104979	0.466731
26	Alanine, aspartate and glutamate metabolism	Amino acid metabolism	464	0.0128742	1558	0.0136247	-0.468423	0.319741	0.66579
175	Fatty acid metabolism	Global and overview maps	348	0.00965567	1670	0.0146042	-3.0701	0.00106994	0.0251435
2	Citrate cycle	Carbohydrate metabolism	406	0.0112649	1577	0.0137909	-1.58929	0.0559971	0.347605
106	Butanoate metabolism	Carbohydrate metabolism	427	0.0118476	1555	0.0135985	-1.10291	0.135033	0.522656
31	Cysteine and methionine metabolism	Amino acid metabolism	495	0.0137344	1466	0.0128202	0.579243	0.281213	0.670427
174	2-Oxocarboxylic acid metabolism	Global and overview maps	414	0.0114869	1494	0.013065	-1.01304	0.155521	0.544322
202	Homologous recombination	Replication and repair	396	0.0109875	1503	0.0131437	-1.3865	0.0827974	0.42563
109	Methane metabolism	Energy metabolism	379	0.0105158	1424	0.0124529	-1.27807	0.100612	0.45974
32	Valine, leucine and isoleucine degradation	Amino acid metabolism	229	0.00635387	1555	0.0135985	-4.69636	1.32418e-06	6.22364e-05
197	Bacterial secretion system	Membrane transport	475	0.0131794	1141	0.00997805	2.22521	0.0130336	0.142935
201	Mismatch repair	Replication and repair	359	0.00996088	1235	0.0108001	-0.589008	0.277928	0.682376
70	Amino sugar and nucleotide sugar metabolism	Carbohydrate metabolism	621	0.0172304	957	0.00836897	6.11944	4.69518e-10	3.08943e-08
184	Flagellar assembly	Cell motility	333	0.00923948	1240	0.0108438	-1.13253	0.128705	0.529299
38	Arginine and proline metabolism	Amino acid metabolism	370	0.0102661	1100	0.0096195	0.472415	0.318315	0.667043
80	Peptidoglycan biosynthesis	Glycan biosynthesis and metabolism	345	0.00957243	1089	0.00952331	0.0363396	0.485506	0.673972
10	Fatty acid degradation	Lipid metabolism	227	0.00629838	1199	0.0104853	-3.07261	0.00106098	0.0268509
51	Phenylalanine, tyrosine and tryptophan biosynthesis	Amino acid metabolism	299	0.00829611	1075	0.00940088	-0.834243	0.202072	0.604379
122	Porphyrin and chlorophyll metabolism	Metabolism of cofactors and vitamins	371	0.0102938	880	0.0076956	2.04946	0.0202085	0.18996
190	RNA degradation	Folding, sorting and degradation	269	0.00746372	979	0.00856136	-0.869208	0.192367	0.597063
193	DNA replication	Replication and repair	291	0.00807414	947	0.00828152	-0.165004	0.43447	0.697272
8	Fatty acid biosynthesis	Lipid metabolism	257	0.00713077	979	0.00856136	-1.13762	0.12764	0.538378
3	Pentose phosphate pathway	Carbohydrate metabolism	364	0.0100996	865	0.00756443	2.01749	0.0218223	0.199431
44	Phenylalanine metabolism	Amino acid metabolism	237	0.00657584	983	0.00859634	-1.61455	0.0532042	0.350083
21	Arginine biosynthesis	Amino acid metabolism	296	0.00821287	924	0.00808038	0.106182	0.457719	0.684498
36	Lysine degradation	Amino acid metabolism	212	0.00588219	1003	0.00877124	-2.30486	0.0105871	0.124399
50	Tryptophan metabolism	Amino acid metabolism	179	0.00496657	985	0.00861383	-2.95463	0.00156522	0.0286087
110	Carbon fixation in photosynthetic organisms	Energy metabolism	264	0.00732499	876	0.00766062	-0.278183	0.390436	0.683263
41	Histidine metabolism	Amino acid metabolism	197	0.005466	909	0.00794921	-2.07733	0.0188855	0.182745
46	Benzoate degradation	Xenobiotics biodegradation and metabolism	159	0.00441164	907	0.00793172	-2.97376	0.00147087	0.0284656
226	Cell cycle - Caulobacter	Cell growth and death	265	0.00735274	801	0.00700475	0.298189	0.38278	0.677067
35	Lysine biosynthesis	Amino acid metabolism	244	0.00677007	801	0.00700475	-0.203103	0.419527	0.707818
34	Valine, leucine and isoleucine biosynthesis	Amino acid metabolism	236	0.0065481	800	0.006996	-0.389252	0.348545	0.674537
196	Protein export	Folding, sorting and degradation	236	0.0065481	774	0.00676863	-0.194117	0.423042	0.699401
63	Glutathione metabolism	Metabolism of other amino acids	255	0.00707528	723	0.00632264	0.672833	0.250527	0.654153
116	Pantothenate and CoA biosynthesis	Metabolism of cofactors and vitamins	256	0.00710302	720	0.0062964	0.721767	0.235219	0.655822
5	Fructose and mannose metabolism	Carbohydrate metabolism	427	0.0118476	543	0.00474854	6.15997	3.63803e-10	2.99228e-08
200	Nucleotide excision repair	Replication and repair	174	0.00482783	796	0.00696102	-1.90516	0.0283799	0.23941
79	Lipopolysaccharide biosynthesis	Glycan biosynthesis and metabolism	217	0.00602092	745	0.00651503	-0.445469	0.32799	0.646161
117	Biotin metabolism	Metabolism of cofactors and vitamins	200	0.00554924	752	0.00657624	-0.929856	0.176223	0.579773
183	Bacterial chemotaxis	Cell motility	228	0.00632613	716	0.00626142	0.058901	0.476515	0.675748
42	Tyrosine metabolism	Amino acid metabolism	218	0.00604867	709	0.00620021	-0.139196	0.444648	0.690043
55	beta-Alanine metabolism	Metabolism of other amino acids	151	0.00418967	738	0.00645381	-2.10702	0.0175579	0.180517
115	Nicotinate and nicotinamide metabolism	Metabolism of cofactors and vitamins	224	0.00621514	658	0.00575421	0.433885	0.332186	0.650531
84	Glycerophospholipid metabolism	Lipid metabolism	286	0.00793541	593	0.00518579	2.57391	0.00502788	0.0787702
123	Terpenoid backbone biosynthesis	Metabolism of terpenoids and polyketides	179	0.00496657	635	0.00555308	-0.574408	0.282846	0.66947
64	Starch and sucrose metabolism	Carbohydrate metabolism	409	0.0113482	390	0.00341055	7.39884	6.87228e-14	1.13049e-11
132	Nitrogen metabolism	Energy metabolism	213	0.00590994	570	0.00498465	0.923223	0.177946	0.573962
199	Base excision repair	Replication and repair	174	0.00482783	605	0.00529073	-0.463437	0.321526	0.652975
108	One carbon pool by folate	Metabolism of cofactors and vitamins	194	0.00538276	561	0.00490595	0.484856	0.313889	0.666255
4	Pentose and glucuronate interconversions	Carbohydrate metabolism	244	0.00677007	478	0.00418011	2.66798	0.00381544	0.062764
133	Sulfur metabolism	Energy metabolism	249	0.0069088	451	0.003944	3.09104	0.000997276	0.027342
81	Glycerolipid metabolism	Lipid metabolism	179	0.00496657	507	0.00443372	0.568204	0.284948	0.660197
176	Degradation of aromatic compounds	Global and overview maps	161	0.00446713	505	0.00441623	0.0551199	0.478021	0.67209
107	C5-Branched dibasic acid metabolism	Carbohydrate metabolism	153	0.00424517	501	0.00438125	-0.148677	0.440904	0.687477
58	Selenocompound metabolism	Metabolism of other amino acids	191	0.00529952	460	0.0040227	1.39383	0.0816838	0.426571
6	Galactose metabolism	Carbohydrate metabolism	288	0.0079909	360	0.0031482	5.12868	1.45888e-07	7.99952e-06
178	beta-Lactam resistance	Drug resistance	227	0.00629838	409	0.00357671	2.97554	0.00146236	0.0300698
100	Aminobenzoate degradation	Xenobiotics biodegradation and metabolism	100	0.00277462	497	0.00434627	-1.78195	0.0373788	0.285991
119	Folate biosynthesis	Metabolism of cofactors and vitamins	164	0.00455037	433	0.00378659	0.872049	0.191591	0.600318
358	Pertussis	Infectious diseases: Bacterial	198	0.00549374	392	0.00342804	2.3539	0.00928878	0.117539
33	Geraniol degradation	Metabolism of terpenoids and polyketides	63	0.00174801	522	0.00456489	-3.13167	0.000869069	0.0259931
98	Chloroalkane and chloroalkene degradation	Xenobiotics biodegradation and metabolism	107	0.00296884	475	0.00415388	-1.36576	0.0860067	0.42873
185	Phosphotransferase system	Membrane transport	477	0.0132349	99	0.000865755	10.7562	0	0
126	Limonene and pinene degradation	Metabolism of terpenoids and polyketides	88	0.00244166	487	0.00425882	-2.0898	0.018318	0.182625
30	Monobactam biosynthesis	Biosynthesis of other secondary metabolites	132	0.0036625	440	0.0038478	-0.216411	0.414334	0.702659
180	Cationic antimicrobial peptide	Drug resistance	211	0.00585444	284	0.00248358	4.10454	2.02556e-05	0.000740456
16	Ubiquinone and other terpenoid-quinone biosynthesis	Metabolism of cofactors and vitamins	179	0.00496657	316	0.00276342	2.72627	0.00320272	0.0554576
112	Thiamine metabolism	Metabolism of cofactors and vitamins	151	0.00418967	337	0.00294707	1.56278	0.0590522	0.359781
7	Ascorbate and aldarate metabolism	Carbohydrate metabolism	142	0.00393996	315	0.00275468	1.53998	0.0617828	0.362974
179	Vancomycin resistance	Drug resistance	96	0.00266363	353	0.00308699	-0.557363	0.28864	0.654913
239	Peroxisome	Transport and catabolism	77	0.00213646	371	0.0032444	-1.45102	0.0733869	0.409225
82	Inositol phosphate metabolism	Carbohydrate metabolism	105	0.00291335	332	0.00290334	0.0133662	0.494668	0.678107
71	Streptomycin biosynthesis	Biosynthesis of other secondary metabolites	118	0.00327405	317	0.00277217	0.671102	0.251078	0.65043
19	Photosynthesis	Energy metabolism	113	0.00313532	316	0.00276342	0.500989	0.308189	0.667068
231	Sulfur relay system	Folding, sorting and degradation	139	0.00385672	289	0.00252731	1.78088	0.0374656	0.280141
191	RNA polymerase	Transcription	107	0.00296884	317	0.00277217	0.266622	0.39488	0.687384
59	Cyanoamino acid metabolism	Metabolism of other amino acids	85	0.00235843	327	0.00285962	-0.688306	0.24563	0.662396
152	Biosynthesis of unsaturated fatty acids	Lipid metabolism	77	0.00213646	327	0.00285962	-1.00091	0.158436	0.542972
56	Taurine and hypotaurine metabolism	Metabolism of other amino acids	72	0.00199772	325	0.00284213	-1.17702	0.119594	0.510992
245	Longevity regulating pathway - worm	Aging	97	0.00269138	293	0.00256229	0.182471	0.427607	0.699913
359	Legionellosis	Infectious diseases: Bacterial	75	0.00208096	311	0.0027197	-0.904879	0.182765	0.583782
134	Caprolactam degradation	Xenobiotics biodegradation and metabolism	43	0.00119309	328	0.00286836	-2.35177	0.00934215	0.113836
395	Central carbon metabolism in cancer	Cancers: Overview	106	0.00294109	252	0.00220374	1.08405	0.139171	0.532411
11	Synthesis and degradation of ketone bodies	Lipid metabolism	45	0.00124858	289	0.00252731	-1.91305	0.0278708	0.241302
114	Vitamin B6 metabolism	Metabolism of cofactors and vitamins	93	0.00258039	240	0.0020988	0.735311	0.231075	0.661075
149	Drug metabolism - other enzymes	Xenobiotics biodegradation and metabolism	114	0.00316306	217	0.00189767	1.92038	0.0274051	0.243684
274	Plant-pathogen interaction	Environmental adaptation	70	0.00194223	251	0.002195	-0.393512	0.346971	0.675464
52	Novobiocin biosynthesis	Biosynthesis of other secondary metabolites	65	0.0018035	249	0.00217751	-0.588202	0.278198	0.67798
317	Glucagon signaling pathway	Endocrine system	103	0.00285786	208	0.00181896	1.63027	0.051522	0.353141
148	Drug metabolism - cytochrome P450	Xenobiotics biodegradation and metabolism	75	0.00208096	230	0.00201135	0.111239	0.455713	0.68461
146	Metabolism of xenobiotics by cytochrome P450	Xenobiotics biodegradation and metabolism	73	0.00202547	223	0.00195014	0.122196	0.451372	0.687507
198	PPAR signaling pathway	Endocrine system	46	0.00127632	249	0.00217751	-1.44703	0.0739441	0.40546
142	Tropane, piperidine and pyridine alkaloid biosynthesis	Biosynthesis of other secondary metabolites	62	0.00172026	229	0.00200261	-0.461462	0.322234	0.650398
367	Tuberculosis	Infectious diseases: Bacterial	74	0.00205322	203	0.00177524	0.465689	0.320719	0.663626
27	Tetracycline biosynthesis	Metabolism of terpenoids and polyketides	56	0.00155379	220	0.0019239	-0.620523	0.267457	0.666615
217	HIF-1 signaling pathway	Signal transduction	81	0.00224744	188	0.00164406	1.02245	0.153285	0.560342
155	Biosynthesis of siderophore group nonribosomal peptides	Metabolism of terpenoids and polyketides	50	0.00138731	204	0.00178398	-0.692693	0.244251	0.664121
341	Alzheimer's disease	Neurodegenerative diseases	52	0.0014428	187	0.00163532	-0.347239	0.364206	0.665687
153	Biosynthesis of ansamycins	Metabolism of terpenoids and polyketides	50	0.00138731	188	0.00164406	-0.463821	0.321388	0.656749
344	Huntington's disease	Neurodegenerative diseases	49	0.00135956	176	0.00153912	-0.333782	0.369272	0.66753
113	Riboflavin metabolism	Metabolism of cofactors and vitamins	68	0.00188674	156	0.00136422	0.969851	0.16606	0.557489
60	D-Glutamine and D-glutamate metabolism	Metabolism of other amino acids	61	0.00169252	162	0.00141669	0.514678	0.303389	0.665433
105	Styrene degradation	Xenobiotics biodegradation and metabolism	26	0.000721401	196	0.00171402	-1.80201	0.0357719	0.287048
378	Chemical carcinogenesis	Cancers: Overview	50	0.00138731	167	0.00146042	-0.138451	0.444942	0.687258
219	Phosphatidylinositol signaling system	Signal transduction	54	0.00149829	154	0.00134673	0.293062	0.384738	0.676891
73	Polyketide sugar unit biosynthesis	Metabolism of terpenoids and polyketides	42	0.00116534	163	0.00142544	-0.505967	0.30644	0.667674
375	Pathways in cancer	Cancers: Overview	34	0.00094337	169	0.00147791	-1.03797	0.149643	0.553173
380	MicroRNAs in cancer	Cancers: Overview	38	0.00105435	162	0.00141669	-0.712214	0.238166	0.65846
99	Naphthalene degradation	Xenobiotics biodegradation and metabolism	61	0.00169252	136	0.00118932	0.995044	0.159857	0.542197
293	Glutamatergic synapse	Nervous system	53	0.00147055	142	0.00124179	0.456483	0.324022	0.646079
296	GABAergic synapse	Nervous system	57	0.00158153	137	0.00119807	0.765625	0.22195	0.646208
62	D-Alanine metabolism	Metabolism of other amino acids	53	0.00147055	133	0.00116309	0.627497	0.265167	0.671076
342	Parkinson's disease	Neurodegenerative diseases	31	0.000860132	128	0.00111936	-0.571824	0.283721	0.662015
323	Non-alcoholic fatty liver disease	Endocrine and metabolic diseases	31	0.000860132	127	0.00111062	-0.554372	0.289662	0.652732
141	Isoquinoline alkaloid biosynthesis	Biosynthesis of other secondary metabolites	38	0.00105435	120	0.0010494	0.0109946	0.495614	0.676585
121	Retinol metabolism	Metabolism of cofactors and vitamins	34	0.00094337	118	0.00103191	-0.200261	0.420638	0.702487
353	Vibrio cholerae pathogenic cycle	Infectious diseases: Bacterial	51	0.00141506	95	0.000830775	1.33303	0.0912608	0.441541
246	Cardiac muscle contraction	Circulatory system	24	0.000665908	120	0.0010494	-0.88379	0.188405	0.596011
315	Adipocytokine signaling pathway	Endocrine system	19	0.000527177	115	0.00100568	-1.13318	0.128568	0.535431
235	Protein processing in endoplasmic reticulum	Folding, sorting and degradation	12	0.000332954	113	0.000988185	-1.55672	0.0597687	0.357525
87	Linoleic acid metabolism	Lipid metabolism	31	0.000860132	93	0.000813285	0.117324	0.453302	0.687264
322	Insulin resistance	Endocrine and metabolic diseases	41	0.00113759	81	0.000708345	1.07388	0.141438	0.528787
104	Ethylbenzene degradation	Xenobiotics biodegradation and metabolism	31	0.000860132	90	0.00078705	0.185245	0.426518	0.701623
66	Other glycan degradation	Glycan biosynthesis and metabolism	42	0.00116534	77	0.000673365	1.24227	0.107069	0.469675
45	Chlorocyclohexane and chlorobenzene degradation	Xenobiotics biodegradation and metabolism	19	0.000527177	99	0.000865755	-0.860492	0.194759	0.598838
241	PI3K-Akt signaling pathway	Signal transduction	14	0.000388446	102	0.00089199	-1.26719	0.102543	0.462146
95	Xylene degradation	Xenobiotics biodegradation and metabolism	20	0.000554924	96	0.00083952	-0.731769	0.232155	0.652811
75	Glycosaminoglycan degradation	Glycan biosynthesis and metabolism	34	0.00094337	82	0.00071709	0.584154	0.279559	0.676285
325	Type I diabetes mellitus	Endocrine and metabolic diseases	25	0.000693654	87	0.000760815	-0.176937	0.429779	0.693124
47	Bisphenol degradation	Xenobiotics biodegradation and metabolism	21	0.00058267	90	0.00078705	-0.539022	0.294936	0.655634
57	Phosphonate and phosphinate metabolism	Metabolism of other amino acids	54	0.00149829	56	0.00048972	2.54736	0.00542702	0.0811587
118	Lipoic acid metabolism	Metabolism of cofactors and vitamins	31	0.000860132	79	0.000690855	0.449255	0.326624	0.647345
310	Estrogen signaling pathway	Endocrine system	11	0.000305208	98	0.00085701	-1.41061	0.0791802	0.427054
37	Penicillin and cephalosporin biosynthesis	Biosynthesis of other secondary metabolites	1	2.77462e-05	107	0.000935715	-1.52122	0.0641029	0.363618
386	Prostate cancer	Cancers: Specific types	11	0.000305208	95	0.000830775	-1.36594	0.0859786	0.435184
309	Progesterone-mediated oocyte maturation	Endocrine system	12	0.000332954	94	0.00082203	-1.28084	0.100124	0.470585
271	NOD-like receptor signaling pathway	Immune system	12	0.000332954	94	0.00082203	-1.28084	0.100124	0.463957
268	Antigen processing and presentation	Immune system	11	0.000305208	94	0.00082203	-1.35076	0.0883865	0.434017
377	Viral carcinogenesis	Cancers: Overview	19	0.000527177	84	0.00073458	-0.567359	0.285235	0.65624
321	Type II diabetes mellitus	Endocrine and metabolic diseases	19	0.000527177	82	0.00071709	-0.524966	0.299803	0.661982
40	Carbapenem biosynthesis	Biosynthesis of other secondary metabolites	24	0.000665908	76	0.00066462	0.00359205	0.498567	0.677804
94	Dioxin degradation	Xenobiotics biodegradation and metabolism	22	0.000610416	73	0.000638385	-0.0800249	0.468109	0.669599
186	Ribosome biogenesis in eukaryotes	Translation	24	0.000665908	70	0.00061215	0.154593	0.438571	0.690382
313	Thyroid hormone synthesis	Endocrine system	25	0.000693654	67	0.000585915	0.312896	0.37718	0.674414
188	RNA transport	Translation	25	0.000693654	66	0.00057717	0.340071	0.366902	0.66691
242	AMPK signaling pathway	Signal transduction	23	0.000638162	68	0.00059466	0.127154	0.449409	0.687701
88	alpha-Linolenic acid metabolism	Lipid metabolism	17	0.000471685	72	0.00062964	-0.465331	0.320847	0.659742
218	FoxO signaling pathway	Signal transduction	26	0.000721401	61	0.000533445	0.559856	0.287789	0.657517
96	Toluene degradation	Xenobiotics biodegradation and metabolism	14	0.000388446	70	0.00061215	-0.674871	0.249879	0.662985
244	Longevity regulating pathway - mammal	Aging	24	0.000665908	58	0.00050721	0.487243	0.313043	0.668774
357	Salmonella infection	Infectious diseases: Bacterial	33	0.000915624	47	0.000411015	1.53209	0.06275	0.362189
135	Phenylpropanoid biosynthesis	Biosynthesis of other secondary metabolites	34	0.00094337	44	0.00038478	1.70612	0.0439926	0.307948
362	African trypanosomiasis	Infectious diseases: Parasitic	20	0.000554924	57	0.000498465	0.179345	0.428834	0.695006
361	Chagas disease	Infectious diseases: Parasitic	19	0.000527177	57	0.000498465	0.0918363	0.463414	0.686771
382	Renal cell carcinoma	Cancers: Specific types	15	0.000416193	60	0.0005247	-0.348634	0.363682	0.668444
305	Insulin signaling pathway	Endocrine system	26	0.000721401	44	0.00038478	1.10375	0.13485	0.528162
404	Primary immunodeficiency	Immune diseases	22	0.000610416	45	0.000393525	0.73303	0.23177	0.657347
130	Zeatin biosynthesis	Metabolism of terpenoids and polyketides	13	0.0003607	53	0.000463485	-0.351899	0.362457	0.669934
89	Sphingolipid metabolism	Lipid metabolism	30	0.000832385	34	0.00029733	1.78525	0.03711	0.290695
379	Proteoglycans in cancer	Cancers: Overview	16	0.000443939	48	0.00041976	0.0842714	0.46642	0.673036
85	Ether lipid metabolism	Lipid metabolism	9	0.000249716	53	0.000463485	-0.745148	0.228091	0.658263
354	Epithelial cell signaling in Helicobacter pylori infection	Infectious diseases: Bacterial	36	0.000998862	25	0.000218625	2.535	0.00562232	0.0804236
86	Arachidonic acid metabolism	Lipid metabolism	14	0.000388446	47	0.000411015	-0.0805703	0.467892	0.672211
157	Biosynthesis of vancomycin group antibiotics	Metabolism of terpenoids and polyketides	13	0.0003607	46	0.00040227	-0.150843	0.44005	0.689411
91	Glycosphingolipid biosynthesis - globo series	Glycan biosynthesis and metabolism	18	0.000499431	40	0.0003498	0.545007	0.292874	0.655481
48	Fluorobenzoate degradation	Xenobiotics biodegradation and metabolism	18	0.000499431	39	0.000341055	0.581444	0.280471	0.673539
236	Lysosome	Transport and catabolism	13	0.0003607	39	0.000341055	0.0759582	0.469726	0.669004
97	Polycyclic aromatic hydrocarbon degradation	Xenobiotics biodegradation and metabolism	16	0.000443939	34	0.00029733	0.57431	0.282879	0.664766
206	MAPK signaling pathway - yeast	Signal transduction	16	0.000443939	32	0.00027984	0.654652	0.256346	0.653781
120	Atrazine degradation	Xenobiotics biodegradation and metabolism	23	0.000638162	20	0.0001749	1.83891	0.0329642	0.27113
343	Amyotrophic lateral sclerosis	Neurodegenerative diseases	21	0.00058267	21	0.000183645	1.62511	0.0520694	0.349609
74	Butirosin and neomycin biosynthesis	Biosynthesis of other secondary metabolites	13	0.0003607	26	0.00022737	0.590077	0.277569	0.686619
272	RIG-I-like receptor signaling pathway	Immune system	9	0.000249716	30	0.00026235	-0.0564081	0.477508	0.67425
102	Nitrotoluene degradation	Xenobiotics biodegradation and metabolism	13	0.0003607	24	0.00020988	0.683002	0.247303	0.661484
92	Glycosphingolipid biosynthesis - ganglio series	Glycan biosynthesis and metabolism	11	0.000305208	23	0.000201135	0.494092	0.310621	0.667936
365	Amoebiasis	Infectious diseases: Parasitic	10	0.000277462	24	0.00020988	0.322131	0.373677	0.671801
150	Steroid degradation	Xenobiotics biodegradation and metabolism	2	5.54924e-05	31	0.000271095	-0.944348	0.172496	0.573244
269	Renin-angiotensin system	Endocrine system	4	0.000110985	29	0.000253605	-0.672956	0.250488	0.659284
221	Phospholipase D signaling pathway	Signal transduction	8	0.000221969	25	0.000218625	0.0162329	0.493524	0.67937
330	Proximal tubule bicarbonate reclamation	Excretory system	12	0.000332954	19	0.000166155	0.818754	0.206463	0.606486
396	Choline metabolism in cancer	Cancers: Overview	8	0.000221969	21	0.000183645	0.198139	0.421468	0.700318
17	Steroid hormone biosynthesis	Lipid metabolism	5	0.000138731	20	0.0001749	-0.20125	0.420251	0.705422
366	Staphylococcus aureus infection	Infectious diseases: Bacterial	25	0.000693654	0	0	0.00281433	0.498877	0.675435
14	Primary bile acid biosynthesis	Lipid metabolism	6	0.000166477	17	0.000148665	0.103503	0.458782	0.682983
340	Mineral absorption	Digestive system	3	8.32385e-05	15	0.000131175	-0.312336	0.377393	0.671147
129	Carotenoid biosynthesis	Metabolism of terpenoids and polyketides	5	0.000138731	13	0.000113685	0.164328	0.434737	0.694312
163	Biosynthesis of terpenoids and steroids	Chemical structure transformation maps	5	0.000138731	12	0.00010494	0.227768	0.409913	0.698764
393	Small cell lung cancer	Cancers: Specific types	8	0.000221969	8	6.996e-05	1.00295	0.157944	0.546984
156	Nonribosomal peptide structures	Metabolism of terpenoids and polyketides	4	0.000110985	12	0.00010494	0.042129	0.483198	0.673611
312	Prolactin signaling pathway	Endocrine system	13	0.0003607	2	1.749e-05	1.73057	0.041764	0.305342
335	Carbohydrate digestion and absorption	Digestive system	14	0.000388446	1	8.745e-06	1.59184	0.0557106	0.352477
243	Apoptosis	Cell growth and death	8	0.000221969	7	6.1215e-05	1.08099	0.13985	0.528859
373	Herpes simplex infection	Infectious diseases: Viral	7	0.000194223	8	6.996e-05	0.856875	0.195757	0.596334
61	D-Arginine and D-ornithine metabolism	Metabolism of other amino acids	1	2.77462e-05	14	0.00012243	-0.622854	0.26669	0.669779
381	Colorectal cancer	Cancers: Specific types	7	0.000194223	6	5.247e-05	1.02169	0.153463	0.554827
369	Hepatitis B	Infectious diseases: Viral	7	0.000194223	6	5.247e-05	1.02169	0.153463	0.548797
371	Influenza A	Infectious diseases: Viral	7	0.000194223	6	5.247e-05	1.02169	0.153463	0.542896
408	Viral myocarditis	Cardiovascular diseases	7	0.000194223	5	4.3725e-05	1.10599	0.134365	0.545755
229	p53 signaling pathway	Cell growth and death	7	0.000194223	5	4.3725e-05	1.10599	0.134365	0.539099
364	Toxoplasmosis	Infectious diseases: Parasitic	7	0.000194223	5	4.3725e-05	1.10599	0.134365	0.532604
223	Neuroactive ligand-receptor interaction	Signaling molecules and interaction	1	2.77462e-05	10	8.745e-05	-0.475372	0.317261	0.669095
65	N-Glycan biosynthesis	Glycan biosynthesis and metabolism	3	8.32385e-05	8	6.996e-05	0.111487	0.455615	0.687602
328	Endocrine and other factor-regulated calcium reabsorption	Excretory system	0	0	11	9.6195e-05	-0.00238435	0.499049	0.656748
49	Furfural degradation	Xenobiotics biodegradation and metabolism	2	5.54924e-05	8	6.996e-05	-0.127276	0.449361	0.69084
324	AGE-RAGE signaling pathway in diabetic complications	Endocrine and metabolic diseases	1	2.77462e-05	8	6.996e-05	-0.378687	0.35246	0.678125
314	Thyroid hormone signaling pathway	Endocrine system	2	5.54924e-05	7	6.1215e-05	-0.0531642	0.478801	0.670321
311	Melanogenesis	Endocrine system	0	0	8	6.996e-05	-0.00234062	0.499066	0.641378
295	Serotonergic synapse	Nervous system	0	0	8	6.996e-05	-0.00234062	0.499066	0.638882
297	Dopaminergic synapse	Nervous system	0	0	8	6.996e-05	-0.00234062	0.499066	0.636406
351	Bacterial invasion of epithelial cells	Infectious diseases: Bacterial	6	0.000166477	1	8.745e-06	1.18472	0.118064	0.511094
352	Vibrio cholerae infection	Infectious diseases: Bacterial	4	0.000110985	3	2.6235e-05	0.820149	0.206066	0.610771
260	ECM-receptor interaction	Signaling molecules and interaction	1	2.77462e-05	6	5.247e-05	-0.256188	0.398903	0.683537
336	Protein digestion and absorption	Digestive system	1	2.77462e-05	5	4.3725e-05	-0.18032	0.428451	0.697823
15	Secondary bile acid biosynthesis	Lipid metabolism	6	0.000166477	0	0	0.00261826	0.498955	0.672772
227	Meiosis - yeast	Cell growth and death	1	2.77462e-05	4	3.498e-05	-0.0899959	0.464145	0.68477
259	Focal adhesion	Cellular community	1	2.77462e-05	4	3.498e-05	-0.0899959	0.464145	0.681713
288	Circadian entrainment	Environmental adaptation	1	2.77462e-05	4	3.498e-05	-0.0899959	0.464145	0.678683
372	HTLV-I infection	Infectious diseases: Viral	1	2.77462e-05	4	3.498e-05	-0.0899959	0.464145	0.67568
302	Phototransduction - fly	Sensory system	1	2.77462e-05	4	3.498e-05	-0.0899959	0.464145	0.672704
390	Bladder cancer	Cancers: Specific types	5	0.000138731	0	0	0.00259322	0.498965	0.670039
267	Platelet activation	Immune system	0	0	5	4.3725e-05	-0.00227606	0.499092	0.633982
289	Long-term potentiation	Nervous system	0	0	5	4.3725e-05	-0.00227606	0.499092	0.631543
303	Inflammatory mediator regulation of TRP channels	Sensory system	0	0	5	4.3725e-05	-0.00227606	0.499092	0.629124
249	Wnt signaling pathway	Signal transduction	0	0	5	4.3725e-05	-0.00227606	0.499092	0.626722
346	Cocaine addiction	Substance dependence	0	0	5	4.3725e-05	-0.00227606	0.499092	0.624339
347	Amphetamine addiction	Substance dependence	0	0	5	4.3725e-05	-0.00227606	0.499092	0.621974
350	Alcoholism	Substance dependence	0	0	5	4.3725e-05	-0.00227606	0.499092	0.619627
189	mRNA surveillance pathway	Translation	0	0	5	4.3725e-05	-0.00227606	0.499092	0.617298
281	Fc gamma R-mediated phagocytosis	Immune system	3	8.32385e-05	1	8.745e-06	0.847478	0.198364	0.598733
194	Spliceosome	Transcription	1	2.77462e-05	3	2.6235e-05	0.0210637	0.491597	0.679561
345	Prion diseases	Neurodegenerative diseases	4	0.000110985	0	0	0.00256257	0.498978	0.667332
262	Adherens junction	Cellular community	0	0	4	3.498e-05	-0.00224542	0.499104	0.615001
264	Gap junction	Cellular community	0	0	4	3.498e-05	-0.00224542	0.499104	0.612706
247	Adrenergic signaling in cardiomyocytes	Circulatory system	0	0	4	3.498e-05	-0.00224542	0.499104	0.610429
248	Vascular smooth muscle contraction	Circulatory system	0	0	4	3.498e-05	-0.00224542	0.499104	0.608168
332	Salivary secretion	Digestive system	0	0	4	3.498e-05	-0.00224542	0.499104	0.605924
333	Gastric acid secretion	Digestive system	0	0	4	3.498e-05	-0.00224542	0.499104	0.603696
334	Pancreatic secretion	Digestive system	0	0	4	3.498e-05	-0.00224542	0.499104	0.601485
306	Insulin secretion	Endocrine system	0	0	4	3.498e-05	-0.00224542	0.499104	0.599289
307	GnRH signaling pathway	Endocrine system	0	0	4	3.498e-05	-0.00224542	0.499104	0.59711
316	Oxytocin signaling pathway	Endocrine system	0	0	4	3.498e-05	-0.00224542	0.499104	0.594947
319	Renin secretion	Endocrine system	0	0	4	3.498e-05	-0.00224542	0.499104	0.592799
320	Aldosterone synthesis and secretion	Endocrine system	0	0	4	3.498e-05	-0.00224542	0.499104	0.590666
215	Chemokine signaling pathway	Immune system	0	0	4	3.498e-05	-0.00224542	0.499104	0.588549
374	Epstein-Barr virus infection	Infectious diseases: Viral	0	0	4	3.498e-05	-0.00224542	0.499104	0.586447
292	Retrograde endocannabinoid signaling	Nervous system	0	0	4	3.498e-05	-0.00224542	0.499104	0.58436
294	Cholinergic synapse	Nervous system	0	0	4	3.498e-05	-0.00224542	0.499104	0.582288
298	Long-term depression	Nervous system	0	0	4	3.498e-05	-0.00224542	0.499104	0.580231
210	Rap1 signaling pathway	Signal transduction	0	0	4	3.498e-05	-0.00224542	0.499104	0.578188
211	Calcium signaling pathway	Signal transduction	0	0	4	3.498e-05	-0.00224542	0.499104	0.576159
212	cGMP-PKG signaling pathway	Signal transduction	0	0	4	3.498e-05	-0.00224542	0.499104	0.574144
220	Sphingolipid signaling pathway	Signal transduction	0	0	4	3.498e-05	-0.00224542	0.499104	0.572144
279	B cell receptor signaling pathway	Immune system	2	5.54924e-05	1	8.745e-06	0.655225	0.256161	0.658415
13	Steroid biosynthesis	Lipid metabolism	1	2.77462e-05	2	1.749e-05	0.163638	0.435008	0.691389
203	Non-homologous end-joining	Replication and repair	1	2.77462e-05	2	1.749e-05	0.163638	0.435008	0.688065
140	Stilbenoid, diarylheptanoid and gingerol biosynthesis	Biosynthesis of other secondary metabolites	0	0	3	2.6235e-05	-0.00220591	0.49912	0.570175
143	Betalain biosynthesis	Biosynthesis of other secondary metabolites	0	0	3	2.6235e-05	-0.00220591	0.49912	0.568202
154	Type I polyketide structures	Metabolism of terpenoids and polyketides	0	0	3	2.6235e-05	-0.00220591	0.49912	0.566243
213	cAMP signaling pathway	Signal transduction	0	0	3	2.6235e-05	-0.00220591	0.49912	0.564297
224	Cell cycle	Cell growth and death	1	2.77462e-05	1	8.745e-06	0.354576	0.361453	0.687388
225	Cell cycle - yeast	Cell growth and death	1	2.77462e-05	1	8.745e-06	0.354576	0.361453	0.683438
338	Bile secretion	Digestive system	1	2.77462e-05	1	8.745e-06	0.354576	0.361453	0.679532
232	SNARE interactions in vesicular transport	Folding, sorting and degradation	1	2.77462e-05	1	8.745e-06	0.354576	0.361453	0.675672
355	Pathogenic Escherichia coli infection	Infectious diseases: Bacterial	1	2.77462e-05	1	8.745e-06	0.354576	0.361453	0.671854
228	Oocyte meiosis	Cell growth and death	2	5.54924e-05	0	0	0.00246737	0.499016	0.664681
278	T cell receptor signaling pathway	Immune system	2	5.54924e-05	0	0	0.00246737	0.499016	0.662001
261	Cell adhesion molecules	Signaling molecules and interaction	2	5.54924e-05	0	0	0.00246737	0.499016	0.659342
387	Thyroid cancer	Cancers: Specific types	0	0	2	1.749e-05	-0.00215022	0.499142	0.56239
263	Tight junction	Cellular community	0	0	2	1.749e-05	-0.00215022	0.499142	0.56047
192	Basal transcription factors	Transcription	0	0	2	1.749e-05	-0.00215022	0.499142	0.558564
237	Endocytosis	Transport and catabolism	0	0	2	1.749e-05	-0.00215022	0.499142	0.55667
256	Osteoclast differentiation	Development	1	2.77462e-05	0	0	0.00237217	0.499054	0.654138
90	Glycosphingolipid biosynthesis - lacto and neolacto series	Glycan biosynthesis and metabolism	1	2.77462e-05	0	0	0.00237217	0.499054	0.651542
208	MAPK signaling pathway - fly	Signal transduction	1	2.77462e-05	0	0	0.00237217	0.499054	0.648967
216	NF-kappa B signaling pathway	Signal transduction	1	2.77462e-05	0	0	0.00237217	0.499054	0.646412
238	Phagosome	Transport and catabolism	1	2.77462e-05	0	0	0.00237217	0.499054	0.643877
394	Non-small cell lung cancer	Cancers: Specific types	0	0	1	8.745e-06	-0.00205503	0.49918	0.554832
304	Regulation of actin cytoskeleton	Cell motility	0	0	1	8.745e-06	-0.00205503	0.49918	0.552964
254	Axon guidance	Development	0	0	1	8.745e-06	-0.00205503	0.49918	0.551108
195	Proteasome	Folding, sorting and degradation	0	0	1	8.745e-06	-0.00205503	0.49918	0.549265
69	Other types of O-glycan biosynthesis	Glycan biosynthesis and metabolism	0	0	1	8.745e-06	-0.00205503	0.49918	0.547434
78	Glycosaminoglycan biosynthesis - heparan sulfate / heparin	Glycan biosynthesis and metabolism	0	0	1	8.745e-06	-0.00205503	0.49918	0.545616
363	Malaria	Infectious diseases: Parasitic	0	0	1	8.745e-06	-0.00205503	0.49918	0.543809
72	Biosynthesis of 12-, 14- and 16-membered macrolides	Metabolism of terpenoids and polyketides	0	0	1	8.745e-06	-0.00205503	0.49918	0.542014
290	Synaptic vesicle cycle	Nervous system	0	0	1	8.745e-06	-0.00205503	0.49918	0.540231
300	Taste transduction	Sensory system	0	0	1	8.745e-06	-0.00205503	0.49918	0.53846
205	MAPK signaling pathway	Signal transduction	0	0	1	8.745e-06	-0.00205503	0.49918	0.5367
209	Ras signaling pathway	Signal transduction	0	0	1	8.745e-06	-0.00205503	0.49918	0.534952
240	mTOR signaling pathway	Signal transduction	0	0	1	8.745e-06	-0.00205503	0.49918	0.533215
251	Notch signaling pathway	Signal transduction	0	0	1	8.745e-06	-0.00205503	0.49918	0.53149
253	TGF-beta signaling pathway	Signal transduction	0	0	1	8.745e-06	-0.00205503	0.49918	0.529775
257	Hippo signaling pathway	Signal transduction	0	0	1	8.745e-06	-0.00205503	0.49918	0.528072
275	Jak-STAT signaling pathway	Signal transduction	0	0	1	8.745e-06	-0.00205503	0.49918	0.526379
349	Nicotine addiction	Substance dependence	0	0	1	8.745e-06	-0.00205503	0.49918	0.524697
28	Aflatoxin biosynthesis	Biosynthesis of other secondary metabolites	0	0	0	0	0.000112126	0.499955	0.523838
376	Transcriptional misregulation in cancer	Cancers: Overview	0	0	0	0	0.000112126	0.499955	0.522176
383	Pancreatic cancer	Cancers: Specific types	0	0	0	0	0.000112126	0.499955	0.520523
250	Dorso-ventral axis formation	Development	0	0	0	0	0.000112126	0.499955	0.518881
230	Ubiquitin mediated proteolysis	Folding, sorting and degradation	0	0	0	0	0.000112126	0.499955	0.517249
399	Inflammatory bowel disease	Immune diseases	0	0	0	0	0.000112126	0.499955	0.515628
270	Toll-like receptor signaling pathway	Immune system	0	0	0	0	0.000112126	0.499955	0.514017
283	Leukocyte transendothelial migration	Immune system	0	0	0	0	0.000112126	0.499955	0.512415
356	Shigellosis	Infectious diseases: Bacterial	0	0	0	0	0.000112126	0.499955	0.510824
360	Leishmaniasis	Infectious diseases: Parasitic	0	0	0	0	0.000112126	0.499955	0.509242
368	Hepatitis C	Infectious diseases: Viral	0	0	0	0	0.000112126	0.499955	0.507671
370	Measles	Infectious diseases: Viral	0	0	0	0	0.000112126	0.499955	0.506109
131	Sesquiterpenoid and triterpenoid biosynthesis	Metabolism of terpenoids and polyketides	0	0	0	0	0.000112126	0.499955	0.504556
204	Fanconi anemia pathway	Replication and repair	0	0	0	0	0.000112126	0.499955	0.503013
207	ErbB signaling pathway	Signal transduction	0	0	0	0	0.000112126	0.499955	0.50148
255	VEGF signaling pathway	Signal transduction	0	0	0	0	0.000112126	0.499955	0.499955
